# Diet-induced phospholipid remodeling dictates ferroptosis sensitivity and tumorigenesis in the pancreas

**DOI:** 10.1101/2025.04.04.645324

**Authors:** Christian Felipe Ruiz, Xiangyu Ge, Rylee McDonnell, Sherry S. Agabiti, Daniel C. McQuaid, Andy Tang, Meera Kharwa, Jennifer Goodell, Rocío del M. Saavedra-Peña, Allison Wing, Guangtao Li, Natasha Pinto Medici, Marie E. Robert, Rohan R. Varshney, Michael C. Rudolph, Fred S. Gorelick, John Wysolmerski, Daniel Canals, John D. Haley, Matthew S. Rodeheffer, Mandar Deepak Muzumdar

**Affiliations:** Department of Genetics, Yale University School of Medicine; New Haven, CT 06520, USA; Yale Cancer Biology Institute, Yale University; West Haven, CT 06516, USA; Translational Molecular Medicine, Pharmacology, and Physiology Program, Yale University; New Haven, CT 06510, USA; M.D.-Ph.D. Program, Yale University; New Haven, CT 06510, USA; Department of Comparative Medicine, Yale University School of Medicine; New Haven, CT 06520, USA; Department of Molecular, Cellular, and Developmental Biology, Yale University; New Haven, CT 06520, USA; Department of Biochemistry and Cell Biology, Stony Brook University; Stony Brook, NY 11794, USA; Department of Therapeutic Radiology, Yale University School of Medicine; New Haven, CT 06510, USA; Department of Pathology, Yale University School of Medicine; New Haven, CT 06510, USA; Yale Cancer Center and Smilow Cancer Hospital, Yale University, New Haven, CT; Department of Biochemistry and Physiology and Harold Hamm Diabetes Center, University of Oklahoma University Health Sciences; Oklahoma City, OK 73104, USA; Department of Internal Medicine, Section of Digestive Diseases, Yale University School of Medicine; New Haven, CT 06510, USA; Department of Cell Biology, Yale University School of Medicine; New Haven, CT 06510, USA; Veterans Affairs Health Care System, Yale University; New Haven, CT 06510, USA; Department of Internal Medicine, Section of Endocrinology, Yale University School of Medicine; New Haven, CT 06510, USA; Department of Medicine, Renaissance School of Medicine, Stony Brook University; Stony Brook, NY 11794, USA; Department of Pathology, Renaissance School of Medicine, Stony Brook University; Stony Brook, NY 11794, USA; Department of Cellular and Molecular Physiology, Yale University School of Medicine, New Haven, CT 06520, USA; Department of Internal Medicine, Section of Medical Oncology, Yale University School of Medicine; New Haven, CT 06510, USA; Molecular Cell Biology, Genetics, and Development Program, Yale University; New Haven, CT 06510, USA

**Keywords:** pancreatic cancer, fatty acid metabolism, diet, obesity, ferroptosis

## Abstract

High-fat diet (HFD) intake has been linked to an increased risk of pancreatic ductal adenocarcinoma (PDAC), a lethal and therapy-resistant cancer. However, whether and how specific dietary fats drive cancer development remains unresolved. Leveraging an oncogenic *Kras*-driven mouse model that closely mimics human PDAC progression, we screened a dozen isocaloric HFDs differing solely in fat source and representing the diversity of human fat consumption. Unexpectedly, diets rich in oleic acid – a monounsaturated fatty acid (MUFA) typically associated with good health – markedly enhanced tumorigenesis. Conversely, diets high in polyunsaturated fatty acids (PUFAs) suppressed tumor progression. Relative dietary fatty acid saturation levels (PUFA/MUFA) governed pancreatic membrane phospholipid composition, lipid peroxidation, and ferroptosis sensitivity in mice, concordant with circulating PUFA/MUFA levels being linked to altered PDAC risk in humans. These findings directly implicate dietary unsaturated fatty acids in controlling ferroptosis susceptibility and tumorigenesis, supporting potential “precision nutrition” strategies for PDAC prevention.
