## Supplementary material for "Diet-induced phospholipid remodeling dictates ferroptosis sensitivity and tumorigenesis in the pancreas": Table S1

### Sheet: SupplementaryData1
country	fat_supply_kcal_capita_day	protein_supply_kcal_capita_day	carbohydrate_supply_kcal_capita_day	food_supply_kcal_capita_day	percent_calories_from_fat	percent_calories_from_protein	percent_calories_from_carbs	pdac_asr_world
Afghanistan	377.1	262.8	1522	2276	16.5685	11.5466	66.8717	1.9
Albania	1005.3	448.4	1730	3318	30.2984	13.5142	52.1398	5.3
Algeria	922.5	377.6	2024.4	3437	26.8403	10.9863	58.9002	2.6
Angola	563.4	239.2	1611.6	2553	22.0682	9.36937	63.1257	1.6
Argentina	1044.9	421.6	1562.4	3171	32.9518	13.2955	49.2715	7.9
Armenia	957.6	426	1725.6	3218	29.7576	13.238	53.6234	9.3
Australia	1449.9	479.2	1427.6	3533	41.0388	13.5635	40.4076	7
Austria	1517.4	431.2	1570.4	3755	40.4101	11.4834	41.8216	9.4
Azerbaijan	644.4	357.6	1820.4	2986	21.5807	11.9759	60.9645	3
Bahamas	844.2	375.2	1202.8	2559	32.9894	14.662	47.0027	3.1
Bangladesh	292.5	233.6	1819.6	2441	11.9828	9.56985	74.5432	0.88
Barbados	866.7	408.4	1666.8	3051	28.4071	13.3858	54.6313	6.1
Belarus	1159.2	405.2	1486.4	3262	35.5365	12.4218	45.5671	7.2
Belgium	1489.5	402	1737.6	3807	39.1253	10.5595	45.6422	7.5
Belize	797.4	307.2	1440.4	2675	29.8093	11.4841	53.8467	2.6
Benin	461.7	288.4	1755.2	2656	17.3833	10.8584	66.0843	3.2
Bolivia	505.8	283.6	1388.4	2264	22.341	12.5265	61.3251	3
Bosnia Herzegovina	756.9	402.8	1808	3217	23.5281	12.521	56.2014	7.1
Botswana	648	279.2	1490	2552	25.3918	10.9404	58.3856	0.75
Brazil	1085.4	412	1666.8	3299	32.9009	12.4886	50.5244	4.7
Bulgaria	813.6	354.4	1476.4	2820	28.8511	12.5674	52.3546	7.5
Burkina Faso	553.5	303.2	1608.8	2648	20.9026	11.4502	60.7553	6.6
Burundi	120.6	127.6	1224.4	1595	7.56113	8	76.7649	1.5
Cape Verde	621	288.4	1526	2537	24.4777	11.3678	60.1498	1.2
Cambodia	289.8	247.6	2009.2	2636	10.9939	9.39302	76.2215	1.4
Cameroon	544.5	294.4	1744.4	2775	19.6216	10.609	62.8613	1.4
Canada	1444.5	431.6	1506	3521	41.0253	12.2579	42.7719	7.5
Central African Republic	820.8	243.6	1032	2181	37.6341	11.1692	47.3177	1.2
Chad	625.5	316	1296.8	2319	26.9728	13.6266	55.9207	2
Chile	767.7	386.4	1664.8	2968	25.8659	13.0189	56.0916	5.5
Colombia	810	298.8	1778.4	3002	26.982	9.95336	59.2405	4
Comoros	609.3	250.4	1505.6	2434	25.0329	10.2876	61.857	0.76
Congo, Republic of	360	192.4	1453.2	2132	16.8856	9.02439	68.1614	1.1
Costa Rica	866.7	308	1588.4	2873	30.1671	10.7205	55.2872	4.2
C√¥te d'Ivoire	450.9	238	1817.6	2645	17.0473	8.99811	68.7183	2.3
Croatia	962.1	360	1494.8	2974	32.3504	12.1049	50.2623	7.3
Cuba	597.6	361.6	2233.6	3343	17.8762	10.8166	66.8142	4.4
Cyprus	931.5	393.2	1455.6	2933	31.7593	13.4061	49.6284	8.6
Czechia	1163.7	378.8	1442.4	3205	36.3089	11.819	45.0047	9.3
Korea (Democratic People Republic of)	314.1	240.4	1411.2	2099	14.9643	11.4531	67.232	4.7
Congo, Democratic Republic of	251.1	126.4	1731.6	2235	11.2349	5.65548	77.4765	1.4
Denmark	1237.5	439.6	1568	3433	36.0472	12.8051	45.6743	8.5
Djibouti	540.9	295.2	1785.2	2694	20.078	10.9577	66.2658	1.4
Dominican Republic	934.2	264.4	1505.2	2822	33.1042	9.36924	53.3381	5
Ecuador	920.7	285.2	1332.4	2614	35.2219	10.9105	50.9717	3.7
Egypt	474.3	376.4	2238.4	3187	14.8823	11.8105	70.2353	3.8
El Salvador	525.6	316.4	1674.4	2624	20.0305	12.0579	63.811	2.6
Estonia	944.1	424	1487.2	3177	29.7167	13.3459	46.8115	8.6
Eswatini	540	236	1546.8	2426	22.2589	9.72795	63.7593	1.4
Ethiopia	308.7	305.2	1653.2	2374	13.0034	12.8559	69.6377	1.4
Fiji	748.8	292.4	1640.4	2761	27.1206	10.5904	59.4133	2.8
Finland	1189.8	480	1404	3232	36.8131	14.8515	43.4406	8.9
French Polynesia	1056.6	422	1241.2	2830	37.3357	14.9117	43.8587	4.6
Gabon	536.4	376.4	1682.8	2756	19.463	13.6575	61.0595	3.4
The Republic of the Gambia	632.7	238.4	1610.8	2533	24.9783	9.41176	63.5926	1.6
Georgia	670.5	339.6	1749.2	2867	23.3868	11.8451	61.0115	5.4
Germany	1290.6	437.6	1592	3556	36.2936	12.306	44.7694	8.7
Ghana	374.4	254	2084	2862	13.0818	8.87491	72.8162	1.7
Greece	1392.3	438	1468.8	3445	40.4151	12.7141	42.6357	7.9
Guatemala	578.7	269.2	1545.6	2483	23.3065	10.8417	62.2473	2.5
Guinea	621	220	1747.6	2660	23.3459	8.27068	65.6992	0.81
Guinea-Bissau	595.8	189.2	1355.6	2204	27.0327	8.58439	61.5064	0.94
Guyana	476.1	373.6	1876.8	2827	16.8412	13.2154	66.3884	2
Haiti	492.3	204.4	1388.8	2214	22.2358	9.23216	62.7281	3.2
Honduras	710.1	224	1526.4	2542	27.9347	8.81196	60.0472	3.7
Hungary	1201.5	345.2	1334.4	3070	39.1368	11.2443	43.4658	10.4
Iceland	1371.6	579.2	1316.8	3405	40.2819	17.0103	38.6725	7.2
India	485.1	255.2	1638.8	2459	19.7275	10.3782	66.645	0.96
Indonesia	457.2	266	2029.6	2815	16.2416	9.44938	72.0995	2
Iran (Islamic Republic of)	667.8	352.4	1888	2991	22.327	11.782	63.1227	3.9
Iraq	615.6	259.6	1638.4	2578	23.879	10.0698	63.5531	3.2
Ireland	1216.8	449.2	1782	3702	32.8687	12.134	48.1361	6.9
Israel	1419.3	510.4	1650.8	3685	38.5156	13.8507	44.7978	8.2
Italy	1378.8	454.8	1544	3534	39.0153	12.8693	43.6899	8
Jamaica	703.8	333.2	1648	2801	25.1267	11.8958	58.8361	3.7
Japan	787.5	361.2	1416.8	2701	29.1559	13.3728	52.4546	9.8
Jordan	831.6	308.4	1629.6	2830	29.3852	10.8975	57.583	3.8
Kazakhstan	1173.6	394.4	1477.6	3171	37.0104	12.4377	46.5973	5.3
Kenya	409.5	242.8	1498.4	2241	18.2731	10.8344	66.863	3.5
Kuwait	933.3	438	2010.8	3463	26.9506	12.648	58.0653	3.3
Kyrgyzstan	636.3	354.4	1624.4	2718	23.4106	13.039	59.7645	4.7
Lao People's Democratic Republic	358.2	328	2315.6	3127	11.4551	10.4893	74.0518	1.4
Latvia	1107.9	414.4	1518.8	3206	34.5571	12.9258	47.3737	9.3
Lebanon	895.5	325.6	1653.2	2966	30.1922	10.9777	55.7384	3.9
Lesotho	441	235.2	1437.2	2195	20.0911	10.7153	65.4761	1.2
Liberia	529.2	170	1362.4	2131	24.8334	7.97748	63.9324	1.4
Libya	833.4	384.8	1803.2	3101	26.8752	12.4089	58.149	3.8
Lithuania	886.5	474.8	1704.8	3331	26.6136	14.254	51.1798	8.5
Luxembourg	1161.9	461.6	1502.4	3416	34.0135	13.5129	43.9813	6.5
Madagascar	198	171.2	1660.8	2092	9.46463	8.18356	79.3881	1.3
Malawi	350.1	241.2	1868	2580	13.5698	9.34884	72.4031	0.5
Malaysia	796.5	367.2	1625.6	2842	28.026	12.9205	57.1992	2.8
Maldives	585	467.6	1554	2671	21.9019	17.5066	58.1805	1.9
Mali	525.6	318.8	1772.4	2731	19.2457	11.6734	64.8993	2.9
Malta	1138.5	468	1630.8	3386	33.6237	13.8216	48.163	9
Mauritania	676.8	344.8	1840.8	2918	23.194	11.8163	63.0843	1.8
Mauritius	852.3	374.4	1652.4	2969	28.7066	12.6103	55.6551	3.8
Mexico	847.8	376.4	1835.6	3185	26.6185	11.8179	57.6327	3.9
Mongolia	908.1	392.8	1210.8	2606	34.8465	15.0729	46.462	5.5
Montenegro	1127.7	456	1564.8	3304	34.1314	13.8015	47.3608	5.8
Morocco	633.6	402.8	2235.6	3384	18.7234	11.9031	66.0638	2.8
Mozambique	323.1	172.8	1443.6	2021	15.9871	8.55022	71.43	0.87
Myanmar	652.5	378	1618	2728	23.9186	13.8563	59.3109	1.3
Namibia	542.7	265.2	1400	2396	22.6503	11.0684	58.4307	1.2
Nepal	499.5	291.6	1792	2678	18.652	10.8887	66.9156	1.4
The Netherlands	1165.5	445.2	1484	3244	35.9279	13.7238	45.746	8.1
New Caledonia	958.5	379.6	1299.2	2774	34.553	13.6842	46.8349	6.5
New Zealand	1048.5	414	1632	3240	32.3611	12.7778	50.3704	6
Nicaragua	528.3	257.2	1630.4	2493	21.1913	10.3169	65.3991	3.8
Niger	494.1	341.2	1543.2	2501	19.7561	13.6425	61.7033	3.4
Nigeria	528.3	251.6	1672	2576	20.5085	9.76708	64.9068	1.3
North Macedonia	891.9	333.6	1589.6	2928	30.4611	11.3934	54.2896	6.5
Norway	1240.2	498	1628.8	3518	35.253	14.1558	46.299	8.1
Oman	718.2	376.8	1887.6	3056	23.5013	12.3298	61.767	2.8
Pakistan	685.8	268.4	1427.6	2432	28.199	11.0362	58.7007	0.69
Panama	761.4	338	1569.6	2793	27.261	12.1017	56.1976	3.1
Papua New Guinea	639	267.6	1228	2229	28.6676	12.0054	55.092	1.7
Paraguay	879.3	282.4	1812.4	3126	28.1286	9.03391	57.9782	4.8
Peru	527.4	326	1588.8	2716	19.4183	12.0029	58.4978	4.1
Philippines	429.3	278	1743.6	2523	17.0155	11.0186	69.1082	4.1
Poland	1044	431.6	1675.6	3345	31.2108	12.9028	50.0927	6.7
Portugal	1200.6	463.2	1504	3402	35.291	13.6155	44.2093	6.8
Republic of Korea	967.5	414	1742.4	3327	29.0803	12.4436	52.3715	7.5
Moldova	814.5	350.8	1448.4	2761	29.5002	12.7055	52.4593	8.1
Romania	1089	435.2	1743.6	3472	31.3652	12.5346	50.2189	7.9
Russian Federation	1004.4	436.4	1732.8	3358	29.9107	12.9958	51.6021	7.8
Rwanda	202.5	238.4	1583.6	2142	9.45378	11.1298	73.9309	0.73
Saint Lucia	730.8	398	1365.2	2609	28.0107	15.2549	52.3266	3.6
Samoa	1051.2	404.4	1428.8	2979	35.287	13.575	47.9624	6.1
Sao Tome and Principe	578.7	222	1403.6	2322	24.9225	9.56072	60.4479	2.3
Saudi Arabia	923.4	364.4	1796.4	3149	29.3236	11.5719	57.0467	2
Senegal	639.9	241.6	1542	2476	25.8441	9.75767	62.2779	1.8
Serbia	839.7	452.8	1830.4	3291	25.515	13.7587	55.6184	7.6
Sierra Leone	503.1	216.4	1519.2	2318	21.7041	9.33563	65.5393	0.65
Slovakia	1063.8	312.8	1301.2	2829	37.6034	11.0569	45.9951	8.6
Slovenia	1040.4	424	1609.6	3237	32.1409	13.0985	49.7251	8.3
Solomon Islands	386.1	246	1628.8	2360	16.3602	10.4237	69.0169	1.7
Somalia	396.9	179.2	1094.8	1711	23.197	10.4734	63.986	2
South Africa	755.1	318.8	1625.2	2845	26.5413	11.2056	57.1248	5.3
Spain	1280.7	436	1304.4	3193	40.1096	13.6549	40.8519	7.5
Sri Lanka	359.1	270	1900.4	2594	13.8435	10.4086	73.2614	0.83
Sudan	584.1	312.8	1670	2657	21.9834	11.7727	62.8528	1.1
Suriname	691.2	282.8	1622.8	2705	25.5527	10.4547	59.9926	3.8
Sweden	1235.7	449.6	1396	3241	38.1271	13.8723	43.0731	9.3
Switzerland	1374.3	402.4	1451.2	3410	40.3021	11.8006	42.5572	8.5
Syrian Arab Republic	855.9	311.2	1635.2	2873	29.7912	10.8319	56.9161	4.2
Tajikistan	585.9	269.6	1460.4	2387	24.5455	11.2945	61.1814	1.3
Thailand	478.8	266.8	1898	2771	17.279	9.62829	68.4951	2.5
Timor-Leste	482.4	248.4	1549.6	2334	20.6684	10.6427	66.3925	1.8
Togo	448.2	217.2	1662.8	2427	18.4672	8.94932	68.5126	1.5
Trinidad and Tobago	883.8	389.2	1621.2	2983	29.6279	13.0473	54.348	4.7
Tunisia	847.8	402.4	1961.2	3325	25.4977	12.1023	58.9835	3.3
T√ºrkiye	1098.9	422	2021.6	3663	30	11.5206	55.1897	7.7
Turkmenistan	775.8	407.6	1658	2922	26.5503	13.9493	56.742	2.6
Uganda	470.7	227.2	1406.4	2238	21.0322	10.1519	62.8418	1.6
Ukraine	855	369.2	1739.2	3142	27.212	11.7505	55.3533	6.4
United Arab Emirates	1022.4	350.8	1735.2	3176	32.1914	11.0453	54.6348	2.4
United Kingdom	1170	431.2	1581.6	3356	34.8629	12.8486	47.1275	6.7
Tanzania, United Republic of	492.3	235.2	1503.2	2355	20.9045	9.98726	63.8301	1.8
United States of America	1459.8	468.4	1638.8	3742	39.0112	12.5174	43.7948	8.6
Uruguay	981	386	1681.2	3178	30.8685	12.146	52.9012	11.4
Uzbekistan	866.7	404	1812.8	3204	27.0506	12.6092	56.5793	3.7
Vanuatu	1096.2	301.2	1334.4	2827	38.7761	10.6544	47.202	0.55
Venezuela	950.4	345.6	1463.6	2882	32.9771	11.9917	50.7842	4.2
Viet Nam	487.8	342	1926.4	2847	17.1338	12.0126	67.6642	1
Yemen	372.6	249.2	1498.8	2184	17.0604	11.4103	68.6264	2
Zambia	430.2	210	1364.8	2100	20.4857	10	64.9905	1.4
Zimbabwe	628.2	229.2	1209.2	2152	29.1914	10.6506	56.1896	2.7
China	NA	NA	NA	3201	NA	NA	NA	4.4
