## Supplementary material for "Diet-induced phospholipid remodeling dictates ferroptosis sensitivity and tumorigenesis in the pancreas": Table S6

### Sheet: PC
Compound Name	Precursor Ion	MS1 Res	Product Ion	MS2 Res	Dwell	Fragmentor	Collision Energy	Cell Accelerator Voltage	Polarity
PC(18:0_22:4)/PC(40:4 total)	838.6	Unit	184.1	Unit	5	380	21	5	Positive
PC(38:4 total)/(18:0_20:4]*	810.6	Unit	184.1	Unit	5	380	21	5	Positive
PC(18:0_18:1)*	788.6	Unit	184.1	Unit	5	380	21	5	Positive
PC(36:2)-(18:0_18:2) c	786.6	Unit	524.2	Unit	5	380	21	5	Positive
PC(36:2)-(18:1_18:1) b	786.6	Unit	522.2	Unit	5	380	21	5	Positive
PC(36:2 total]/18:0_18:2 a*	786.6	Unit	184.1	Unit	5	380	21	5	Positive
PC(36:4 total) /(16:0_20:4)*	782.6	Unit	184.1	Unit	5	380	21	5	Positive
PC (34:1 total)/(16:0_18:1)*	760.6	Unit	184.1	Unit	5	380	21	5	Positive
PC (34:2 total) /(16:0_18:2)*	758.6	Unit	184.1	Unit	5	380	21	5	Positive
PC13:0_IS	650.5	Unit	184.1	Unit	5	380	21	5	Positive
LPC(20:4) [sn1]	544.3	Unit	184.1	Unit	5	380	21	5	Positive
LPC(18:0) [sn1]	524.4	Unit	184.1	Unit	5	380	21	5	Positive
LPC(18:1) [sn1]	522.4	Unit	184.1	Unit	5	380	21	5	Positive
LPC(18:2) [sn2]	520.3	Unit	184.1	Unit	5	380	21	5	Positive
LPC(18:2) [sn1]	520.3	Unit	184.1	Unit	5	380	21	5	Positive
LPC(16:0) [sn1]	496.3	Unit	184.1	Unit	5	380	21	5	Positive

### Sheet: PE
Compound Name	Precursor Ion	MS1 Res	Product Ion	MS2 Res	Dwell	Fragmentor	Collision Energy	Cell Accelerator Voltage	Polarity
PE(18:0_22:4)*	792.6	Unit	627.5	Unit	5	380	17	5	Positive
PE(18:0_20:4)*	768.6	Unit	627.5	Unit	5	380	17	5	Positive
PE(18:0_18:1)*	746.6	Unit	605.6	Unit	5	380	17	5	Positive
PE(36:2)/18:0_18:2 * a	744.6	Unit	603.5	Unit	5	380	17	5	Positive
PE(36:2)/18:1_18:1 b	744.6	Unit	265.1	Unit	5	380	17	5	Positive
PE(16:0_20:4)*	740.5	Unit	599.5	Unit	5	380	17	5	Positive
PE(17:0)_is	720.6	Unit	579.6	Unit	5	380	17	5	Positive
PE(16:0_18:1)*	718.5	Unit	577.5	Unit	5	380	17	5	Positive
PE(16:0_18:2)*	716.5	Unit	575.5	Unit	5	380	17	5	Positive
LPE(20:4) [sn1] [sn2]	502.3	Unit	361.3	Unit	5	380	17	5	Positive
LPE(18:0) [sn1] [sn2]	482.3	Unit	341.3	Unit	5	380	17	5	Positive
LPE(18:1) [sn1] [sn2]	480.3	Unit	339.3	Unit	5	380	17	5	Positive
LPE(18:2) [sn1] [sn2]	478.3	Unit	337.3	Unit	5	380	17	5	Positive
LPE(17:0) [sn1] [sn2]	468.3	Unit	327.3	Unit	5	380	17	5	Positive
LPE(16:0) [sn1] [sn2]	454.3	Unit	313.3	Unit	5	380	17	5	Positive

### Sheet: TG
Compound Name	Precursor Ion	MS1 Res	Product Ion	MS2 Res	Dwell	Fragmentor	Collision Energy	Cell Accelerator Voltage	Polarity
TG(54:3) [NL-18:1]	902.9	Unit	603.6	Unit	10	380	21	5	Positive
TG(54:6) [NL-18:2]	896.8	Unit	599.5	Unit	30	380	21	5	Positive
